# DNA methylation contributes to plant acclimation to naturally fluctuating light

**DOI:** 10.1101/2024.06.07.597890

**Authors:** Robyn A Emmerson, Ulrike Bechtold, Nicolae Radu Zabet, Tracy Lawson

## Abstract

Plants in the natural environment experience continuous dynamic changes in light intensity. We have limited understanding on how plants adapt to such variable conditions. Here, we exposed *Arabidopsis thaliana* plants to naturally fluctuating light regimes alongside traditional square light regimes such as those often found in control environment growth chambers. The physiological response was highly consistent across experiments, indicating the involvement of an epigenetic mechanism, leading us to investigated differences in DNA methylation. Our results identified a large number of alterations in DNA methylation patterns between fluctuating light acclimated plants, and square light acclimated plants, demonstrating natural fluctuations in light impacts the plant epigenetic mechanisms. Most importantly, there are more differences in DNA methylation patterns between different light pattern regimes than between different light intensities. These differences in DNA methylation were accompanied by significant changes in gene expression, some of which correlated with altered DNA methylation. Interestingly, several transposable elements which displayed differential methylation were found to be differentially expressed between light regimes. Our data suggests DNA methylation plays a role in acclimation to natural light which may directly regulate gene expression and impact transposable element activation.
