## Supplementary material for "DNA methylation contributes to plant acclimation to naturally fluctuating light": Table S1

### Sheet: Sheet1
Light constitutive genes with DMRs	Role (Araport11)
AT1G62975	basic helix-loop-helix DNA binding superfamily
AT4G27890	BOB2, HSP20-like chaperones superfamily protein
AT1G50050	CAP superfamily
AT1G19090	CRK1, serine/threonine kinase in chloroplast
AT2G24625	defensin-like
AT4G29200	DEG3, overexpressed by salt stress
AT1G63870	disease resistance protein family
AT2G01900	Encodes an inositol polyphosphate phosphatidylinositol 5-phosphatase that is expressed in roots and is involved in mediating salt tolerance through endocytosis
AT1G54040	Epithiospecifier protein, interacts with WRKY53. Involved in pathogen resistance and leaf senescence
AT3G55670	F-box /FBD/LRR
AT1G30780	F-box associated ubiquitination effector
AT3G47800	galactose mutarotase-likr
AT3G62040	HAD superfamily
AT1G53265	hypothetical protein
AT1G54420	hypothetical protein
AT2G06555	hypothetical protein
AT3G26616	hypothetical protein
AT4G03380	hypothetical protein
AT1G33070	MADS-box
AT2G32698	microRNA407
AT2G34100	nonsense-mediated mRNA decay-like protein
AT1G23670	OBP32pep
AT1G20925	PILS, similar to auxin transporter
AT3G26450	Polyketide cyclase/dehydrase and lipid transport superfamily protein
AT1G47625	pseudogene
AT3G29788	pseudogene
AT1G64035	pseudogene of serpin 2
AT2G32291	pseudogene, AT2G31470
AT1G28230	PUP1, transporter that transports purines,cytokinins and other adenine derivatives
AT1G60987	SCRL5
AT1G34740	TE
AT1G44880	TE
AT1G54430	TE
AT3G42400	TE
AT3G45380	TE
AT4G01530	TE
AT4G03300	TE
AT4G04130	TE
AT4G07355	TE
AT1G31570	TE, CACTA
AT1G40107	TE, CACTA
AT1G52850	TE, CACTA
AT1G16660	TE, COPIA
AT1G48680	TE, COPIA
AT1G53810	TE, COPIA
AT1G70010	TE, COPIA
AT2G15920	TE, COPIA
AT2G16670	TE, COPIA
AT2G19840	TE, COPIA
AT3G25450	TE, COPIA
AT3G26483	TE, COPIA
AT3G45520	TE, COPIA
AT3G50625	TE, COPIA
AT3G60170	TE, COPIA
AT4G04560	TE, COPIA
AT4G14460	TE, COPIA
AT4G22040	TE, COPIA
AT1G12720	TE, DNA/MuDR
AT1G34080	TE, gypsy
AT1G34600	TE, gypsy
AT1G35370	TE, gypsy
AT1G36120	TE, gypsy
AT1G36130	TE, gypsy
AT1G37405	TE, gypsy
AT1G40101	TE, gypsy
AT1G43444	TE, gypsy
AT1G51175	TE, gypsy
AT2G04670	TE, gypsy
AT2G06310	TE, gypsy
AT2G11340	TE, gypsy
AT2G12370	TE, gypsy
AT2G12800	TE, gypsy
AT2G14040	TE, gypsy
AT3G29076	TE, gypsy
AT3G29480	TE, gypsy
AT3G30749	TE, gypsy
AT3G31945	TE, gypsy
AT3G43302	TE, gypsy
AT3G43304	TE, gypsy
AT3G44796	TE, gypsy
AT4G03790	TE, gypsy
AT4G04050	TE, gypsy
AT4G05585	TE, gypsy
AT4G06487	TE, gypsy
AT4G06529	TE, gypsy
AT4G06670	TE, gypsy
AT4G07640	TE, gypsy
AT4G08114	TE, gypsy
AT1G61510	TE, Harbinger
AT1G29650	TE, LINE
AT1G31030	TE, LINE
AT1G41850	TE, LINE
AT1G42605	TE, LINE
AT2G01840	TE, LINE
AT2G15540	TE, LINE
AT2G16680	TE, LINE
AT2G31080	TE, LINE
AT3G26614	TE, LINE
AT3G28153	TE, LINE
AT3G28865	TE, LINE
AT3G32914	TE, LINE
AT3G45253	TE, LINE
AT3G57586	TE, LINE
AT4G01490	TE, LINE
AT4G07516	TE, LINE
AT4G10830	TE, LINE
AT4G15590	TE, LINE
AT5G01335	TE, LINE
AT5G13475	TE, LINE
AT2G23720	TE, MuDR
AT4G08720	TE, MuDR
AT1G67240	TE, mutator-like
AT2G05450	TE, pseudogene
AT2G07395	TE, pseudogene
AT2G15990	TE, pseudogene
AT4G07942	TE, pseudogene
AT3G44570	TE, retrotransposon ORF-1 protein
AT4G01525	TE, Sadhu non-coding retrotransposon
AT2G13450	TE, Ta11 non LTR retrotransposon
AT1G52020	TE/pseudogene
AT4G22800	unknown protein, mitochondria
AT3G58730	VHA-D, vacuolar-type H+ ATPase
