## Supplementary material for "DNA methylation contributes to plant acclimation to naturally fluctuating light": Table S2

### Sheet: Sheet1
Light Regime	Gene code	Context	Methylation	log2FC	Gene	Function
SQHvSQL	AT1G62770	CHH	loss	3.03237	PMEI9	PMEI9 pectin methyleseterase inhibitor.
SQHvSQL	AT2G06255	CHH	loss	1.32839	EFL3	DUF1313 domain containing protein, involved in photoperiodism
SQHvSQL	AT2G22710	CG, CHG	gain	2.24214		Transposable element (guard cell)
SQHvSQL	AT1G33950	CHH	loss	-4.97094	IAN7	Avirulence induced gene (AIG1) family protein
SQHvSQL	AT2G18660	CHH	loss	-3.34196	ATPNP-1	Encodes PNP-A (Plant Natriuretic Peptide A), exact role unknown but is stress responsive
SQHvSQL	AT4G00970	CHG	gain	-2.24886	CRK41	Encodes a cysteine-rich receptor-like protein kinase.
FLHvFLL	AT1G02010	CG	gain	-1.21278	SEC1A	member of KEULE Gene Family
FLHvFLL	AT1G06720	CG	gain	2.2099		P-loop containing nucleoside triphosphate hydrolases superfamily protein
FLHvFLL	AT1G11960	CG	loss	2.89314	OSCA1.3	Calcium channel that is phosphorylated by BIK1 in the presence of PAMPS and required for stomatal immunity.
FLHvFLL	AT1G17745	CHH	loss	1.89204	PGDH2	encodes a 3-Phosphoglycerate dehydrogenase
FLHvFLL	AT1G26380	CG	loss	2.2494	FOX1	Functions in the biosynthesis of 4-hydroxy indole-3-carbonyl nitrile (4-OH-ICN), a cyanogenic phytoalexin in Arabidopsis
FLHvFLL	AT1G26762	CHH	gain	-2.52718		Transmembrane protein
FLHvFLL	AT1G28230	CHH	gain	1.96354	ATPUP1	Encodes a transporter that transports purines,cytokinins and other adenine derivatives
FLHvFLL	AT1G29170	CG	gain	-1.41687	WAVE2	Encodes a member of the SCAR family.These proteins are part of a complex (WAVE) complex.The SCAR subunit activates the ARP2/3 complex which in turn act as a nucleator for actin filaments
FLHvFLL	AT1G31420	CG	loss	-0.81313	FEI1	Encodes a plasma membrane localized leucine-rich repeat receptor kinase that is involved in cell wall elongation
FLHvFLL	AT1G33790	CG	loss	1.6269		jacalin lectin family protein
FLHvFLL	AT1G49890	CG	loss	-0.637373	QWRF2	Together with QWRF1 redundantly modulates cortical microtubule arrangement in floral organ growth and fertility
FLHvFLL	AT1G54000	CHH	gain	3.09803	GLL22	GDSL-motif esterase/acyltransferase/lipase
FLHvFLL	AT1G63260	CG	loss	-1.13806	TET10	Member of TETRASPANIN family
FLHvFLL	AT1G63750	CHH	gain	1.2964		miR825-5p target proposed as a phasiRNA producing locus
FLHvFLL	AT1G63810	CG	loss	2.2707		nucleolar protein
FLHvFLL	AT1G64860	CG	loss	-1.59728	SIGA	Subunit of chloroplast RNA polymerase, confers the ability to recognize promoter sequences on the core enzyme
FLHvFLL	AT1G65070	CG	gain	-1.59728		DNA mismatch repair protein MutS, type 2
FLHvFLL	AT1G66100	CHG	loss	-2.7439		Predicted to encode a PR (pathogenesis-related) protein. Belongs to the plant thionin (PR-13) family
FLHvFLL	AT1G69170	CG	gain	-0.86843	SPL6	Required for the resistance mediated by the TIR-NB-LRR RPS4 against Pseudomonas syringae carrying the avrRps4 effector.
FLHvFLL	AT1G75700	CG	gain	-2.34552	HVA22G	HVA22-like protein G
FLHvFLL	AT2G10940	CG	loss	-1.90234		Bifunctional inhibitor/lipid-transfer protein/seed storage 2S albumin superfamily protein
FLHvFLL	AT2G26560	CG	gain	3.23824	PLP2	Encodes a lipid acyl hydrolase with wide substrate specificity that accumulates upon infection by fungal and bacterial pathogens. Protein is localized in the cytoplasm in healthy leaves, and in membranes in infected cells. Plays a role in cell death and differentially affects the accumulation of oxylipins. Contributes to resistance to virus.
FLHvFLL	AT2G32950	CG	loss	-1.00391	COP1	Represses photomorphogenesis and induces skotomorphogenesis in the dark.
FLHvFLL	AT2G34060	CHH	gain	-2.44243		Peroxidase superfamily protein
FLHvFLL	AT3G02070	CG	gain	0.65084		Cysteine proteinases superfamily protein
FLHvFLL	AT3G03360	CG	loss	-0.909079		F-box/RNI-like superfamily protein
FLHvFLL	AT3G05750	CG	loss	-0.850806	TRM6	Encodes a member of the TRM superfamily, that plays a role in preprophase band formation during plant cell division and controls the robustness of the orientation of that cell division
FLHvFLL	AT3G07750	CG	gain	3.16281	RRP42	3-5-exoribonuclease family protein
FLHvFLL	AT3G09450	CG	loss	-5.62834		fusaric acid resistance family protein
FLHvFLL	AT3G11670	CG	gain	-1.0892	DGD1	Responsible for the final assembly of galactolipids in photosynthetic membranes. Provides stability to the PS I core complex (e.g. subunits PsaD, PsaE).
FLHvFLL	AT3G12145	CHH, CG	loss, gain	1.52951	FLOR1	A novel leucine-rich repeat protein. Interacts directly with MADS domain transcription factor.
FLHvFLL	AT3G17040	CG	loss,gain	-1.09452	HCF107	It is a RNA tetratricopeptide repeat-containing protein required for normal processing of transcripts from the polycistronic chloroplast psbB-psbT-psbH-petB-petD operon coding for proteins of the photosystem II and cytochrome b6/f complexes.
FLHvFLL	AT3G17050	CG	loss	-1.42519		Transposable element, pseudogene
FLHvFLL	AT3G17185	CHH	loss,gain	-3.90334	ATTAS3	Encodes a trans-acting siRNA (tasi-RNA) that regulates the expression of auxin response factor genes (ARF2, ARF4, ETT). One of 3 genomic loci that encode the TAS3 siRNA. Has been identified as a translated small open reading frame by ribosome profiling
FLHvFLL	AT3G20440	CG	loss	3.30003	BE1	a putative glycoside hydrolase. Involved in organogenesis and somatic embryogenesis by regulating carbohydrate metabolism
FLHvFLL	AT3G21870	CHH	loss	-2.47368	CYCP2;1	cyclin p2
FLHvFLL	AT3G22420	CG	loss	-1.40393	WNK2	Encodes a member of the WNK family (9 members in all) of protein kinases, the structural design of which is clearly distinct from those of other known protein kinases, such as receptor-like kinases and mitogen-activated protein kinases. Its transcription is under the control of circadian rhythms.
FLHvFLL	AT3G27170	CG	loss	-2.85986	CLC-B	member of anion channel protein family
FLHvFLL	AT3G48720	CHH	gain, loss	-1.32269	DCF	Encodes a hydroxycinnamoyl-CoA: v-hydroxy fatty acid transferase involved in cutin synthesis
FLHvFLL	AT3G49230	CHH	gain	5.03742	DEG1	Transmembrane protein
FLHvFLL	AT3G56990	CG	loss	2.15978	EDA7	embryo sac development arrest 7
FLHvFLL	AT3G57940	CG	loss	2.55207		GNAT acetyltransferase (DUF699)
FLHvFLL	AT4G00960	CHG	loss	-3.18038		protein kinase superfamily protein
FLHvFLL	AT4G17610	CG	gain	1.79262	TRM3	tRNA/rRNA methyltransferase (SpoU) family protein
FLHvFLL	AT4G18520	CG	loss	1.59962	PDM1	Encodes a PPR (pentatricopeptide repeat) protein PDM1/SEL1. Involved in RNA editing and splicing of plastid genes
FLHvFLL	AT4G25630	CG	loss	4.72736	FIB2	encodes a fibrillarin, a key nucleolar protein in eukaryotes which associates with box C/D small nucleolar RNAs (snoRNAs) directing 2'-O-ribose methylation of the rRNA.
FLHvFLL	AT5G13770	CG	gain	-1.79177		Pentatricopeptide repeat (PPR-like) superfamily protein
FLHvFLL	AT5G16980	CG	gain	2.51629		Zinc-binding dehydrogenase family protein
FLHvFLL	AT5G17165	CHH	gain	-2.32214		hypothetical protein, expressed in guard cell
FLHvFLL	AT5G28237	CHH	loss,gain	5.35043		Pyridoxal-5-phosphate-dependent enzyme family protein
FLHvFLL	AT5G34800	CG	loss	-1.3646	VANDAL20	Transposable element
FLHvFLL	AT5G35495	CG, CHG	loss, gain/loss	-2.50617	ATLINE1_4	Transposable element, Class I
FLHvFLL	AT5G46920	CG	gain	1.52742		Intron maturase, type II family portein in plastids
FLHvFLL	AT5G52170	CG	loss	-4.3879	HDG7	Encodes a homeobox-leucine zipper family protein belonging to the HD-ZIP IV family
FLHvFLL	AT5G54650	CG	gain	0.729629	FH5	Encodes a protein with similarity to formins that is involved in cytokinesis. FH5 was shown to be a maternally expressed imprinted gene.
FLHvFLL	AT5G55760	CG	loss	-0.751671	SRT1	a member of the SIR2 (sirtuin) family HDAC (histone deacetylase)
FLHvFLL	AT5G65820	CG	loss	-1.1599		Pentatricopeptide repeat (PPR) superfamily protein
SQHvFLH	AT1G02010	CG	loss	1.1905	SEC1A	member of KEULE gene family
SQHvFLH	AT1G03090	CG	loss	-3.89408	MCCA	MCCA is the biotinylated subunit of the dimer MCCase, which is involved in leucine degradation. Both subunits are nuclear coded and the active enzyme is located in the mitochondrion
SQHvFLH	AT1G04400	CG	loss	-2.13568	CRY2	Blue light receptor mediating blue-light regulated cotyledon expansion and flowering time
SQHvFLH	AT1G06630	CG	loss	-1.44284		F-box/RNI-like superfamily protein
SQHvFLH	AT1G10210	CG	loss	-1.23346	MPK1	Mitogen activated protein kinase, functions in auxin-activated signalling
SQHvFLH	AT1G11410	CG	gain	0.864316		S-locus lectin protein kinase family protein
SQHvFLH	AT1G13245	CHH	gain	-1.37683	RTFL17	Involved in negative regulation of cell proliferation
SQHvFLH	AT1G15670	CHH	loss	-3.28468	KFB01	Encodes a member of a family of F-box proteins, called the KISS ME DEADLY (KMD) family, that targets type-B ARR proteins for degradation and is involved in the negative regulation of the cytokinin response. Also named as KFB1, a member of a group of Kelch repeat F-box proteins that negatively regulate phenylpropanoid biosynthesis by targeting the phenypropanoid biosynthesis enzyme phenylalanine a…
SQHvFLH	AT1G20650	CG	loss	1.6146	ASG5	Protein kinase superfamily protein
SQHvFLH	AT1G20890	CG	gain	-0.946485		caveolin-1 protein
SQHvFLH	AT1G20950	CG	loss	1.24604		Phosphofructokinase family protein
SQHvFLH	AT1G27880	CG	loss	1.83766		DEAD/DEAH box RNA helicase family protein
SQHvFLH	AT1G27940	CG	loss	2.89062	PGP13	P-glycoprotein 13
SQHvFLH	AT1G30820	CG	loss	-2.72243	CTP SYNTHASE1	Cytidine triphosphate synthase
SQHvFLH	AT1G31420	CG	gain	0.710082	FEI1	a plasma membrane localized leucine-rich repeat receptor kinase that is involved in cell wall elongation
SQHvFLH	AT1G31440	CG	gain	1.4232	SH3P1	SH3-domain containing protein
SQHvFLH	AT1G31570	CHH	loss,gain	2.17423	ATENSPM3	CACTA-like TE
SQHvFLH	AT1G31770	CG	loss	1.93892	ABCG14	ATP-binding cassette 14
SQHvFLH	AT1G32080	CG	loss	1.62125	LRGB	Encodes a plant LrgAB/CidAB protein localized to the chloroplast envelope that is involved in chloroplast development, carbon partitioning, ABA/drought response, and leaf senescence
SQHvFLH	AT1G33080	CHH	loss	0.822153		MATE efflux family protein
SQHvFLH	AT1G33790	CG	gain	-1.64394		jacalin lectin family protein
SQHvFLH	AT1G34300	CG	loss	-1.41867		lectin protein kinase family protein
SQHvFLH	AT1G35530	CG	gain	1.72965	FNACM	highly conserved helicase that functions as a major factor limiting meiotic crossover formation
SQHvFLH	AT1G42980	CG	loss	-2.26191		Actin-binding FH2 (formin homology 2) family protein
SQHvFLH	AT1G47640	CG	loss	-0.733399		seven transmembrane spanning domain
SQHvFLH	AT1G49500	CHH	loss	-2.97734		transcription initiation factor TFIID subunit 1b-like protein
SQHvFLH	AT1G50180	CG	gain	1.55195	CAR1	Host immune receptor
SQHvFLH	AT1G53680	CG	loss	2.3316	ATGSTU28	Encodes glutathione transferase belonging to the tau class of GSTs.
SQHvFLH	AT1G57650	CHH	loss	-3.60684		ATP binding protein
SQHvFLH	AT1G58190	CG	loss	-4.99538	ATRLP9	receptor-like protein 9
SQHvFLH	AT1G58520	CHH	loss	3.61299	RXW8	GDSL-like lipase/acylhydrolase superfamily protein
SQHvFLH	AT1G61490	CG	gain	-1.10773		S-locus lectin protein kinase family protein
SQHvFLH	AT1G62290	CG	gain	-7.37246	ATPASPA2	Saposin-like aspartyl protease family protein
SQHvFLH	AT1G62310	CG	gain	-1.62868	JMJ29	A probable H3K9me2 demethylase
SQHvFLH	AT1G62560	CHH	loss	3.42395	FMO GS-OX3	belongs to the flavin-monooxygenase (FMO) family, encodes a glucosinolate S-oxygenase that catalyzes the conversion of methylthioalkyl glucosinolates to methylsulfinylalkyl glucosinolates
SQHvFLH	AT1G63260	CG	gain	-0.87302	TET10	member of TETRASPANIN family
SQHvFLH	AT1G63470	CG	gain	1.073	AHL5	AT hook motif DNA-binding family protein;
SQHvFLH	AT1G63750	CHH	loss	-1.78186		miR825-5p target proposed as a phasiRNA producing locus
SQHvFLH	AT1G66100	CHG	loss	2.12692		Predicted to encode a PR (pathogenesis-related) protein
SQHvFLH	AT1G67980	CG	gain	-5.42939	CCOAMT	Encodes S-adenosyl-L-methionine: transcaffeoyl Coenzyme A 3-O-methyltransferase. Methyltransferase in the lignin biosynthetic pathway
SQHvFLH	AT1G68470	CG	gain	2.12092		exostosin family protein
SQHvFLH	AT1G72180	CG	loss	-1.25536	CEPR2	Encodes a leucine-rich repeat receptor kinase that functions as a receptor for CEP1 peptide. Mediates nitrate uptake signaling
SQHvFLH	AT1G73660	CG	loss	1.15624	SIS8	Encodes a protein with similarity to MAPKKKs. May function as a negative regulator of salt tolerance
SQHvFLH	AT1G75100	CG	loss	1.86287	JAC1	Required for the chloroplast accumulation response, but not for the avoidance response. No molecular function known. Influences the composition of photosynthetic pigments, the efficiency of photosynthesis, and the CO2 uptake rate
SQHvFLH	AT1G77990	CHH	gain	1.25572	AST56	A low-affinity sulfate transporter
SQHvFLH	AT2G02160	CG	loss	-0.774305	C3H17	Non-tandem CCCH zinc finger protein
SQHvFLH	AT2G04305	CG	loss	-0.717192		Magmesium transporter CorA-like family protein
SQHvFLH	AT2G05025	CG	loss	6.36154	ATIS112A	AT2TE08160, DNA/Harbinger TE
SQHvFLH	AT2G05040	CG	loss	2.45419	ATGP3	AT2TE08225, LTR/Gypsy TE
SQHvFLH	AT2G06510	CG	gain	-1.21802	RPA1A	Encodes a homolog of Replication Protein A that is involved in meiosis I in pollen mother cells
SQHvFLH	AT2G07680	CHG	gain	1.69821	ABCC13/MRP11	a member of the multidrug resistance associated protein MRP/ABCC subfamily. Its expression is induced by gibberellic acid and downregulated by naphthalene acetic acid, abscisic acid, and zeatin
SQHvFLH	AT2G11780	CG	loss	-5.65736		TE, pseudogene
SQHvFLH	AT2G13790	CG	loss	-1.65149	ATSERK4	Receptor-like protein kinase that plays a role in myriad processes such as cell death, defense response, stomatal movement,and brassinosteroid signalling
SQHvFLH	AT2G15480	CG, CHH	gain	-1.45243	UGT73B5	UDP-glucosyl transferase 73b5
SQHvFLH	AT2G17570	CG	loss	-0.931935	ATCPT1	Cis‐prenyltransferase involved in dolichol accumulation.
SQHvFLH	AT2G20120	CG	gain	-1.2356	COV1	Encodes an integral membrane protein of unknown function, highly conserved between plants and bacteria; is likely to be involved in a mechanism that negatively regulates the differentiation of vascular tissue in the stem
SQHvFLH	AT2G22890	CG, CHH	loss	-2.0225		Kua-ubiquitin conjugating enzyme hybrid localization domain-containing protein
SQHvFLH	AT2G23950	CG	loss	1.33099	CIK2	Encodes an LLR receptor kinase that is expressed in protophloem and is required for CLE peptide sensing in roots
SQHvFLH	AT2G25730	CG	gain	-3.34135		zinc finger FYVE domain protein
SQHvFLH	AT2G32295	CG	gain	1.50799		ERD1/XPR1/SYG1 family protein
SQHvFLH	AT2G32410	CG	loss	1.02788	AXL1	Involved in chiasma distribution, affects expression of key DNA repair and meiotic genes, signifcant role in DNA repair
SQHvFLH	AT2G33240	CG	loss	2.47416	ATSID	member of Myosin-like proteins
SQHvFLH	AT2G34655	CHH	loss	2.59018		hypothetical protein
SQHvFLH	AT2G39140	CG	gain	-1.4676	RSUA1	Suppressor of var2 variegation phenotype. Chloroplast localized. Loss of function mutant has defects in chloroplast protein translation and rRNA processing
SQHvFLH	AT2G39890	CG	gain	1.07871	ATPROT1	Encodes a proline transporter with affinity for gly betaine, proline and GABA. Protein is expressed in the vascular tissue, specifically the phloem.
SQHvFLH	AT2G41640	CG	gain	-1.45853	GT61	Glycosyltransferase family 61 protein
SQHvFLH	AT2G44900	CG	loss	-0.797619	ARABIDILLO-1	Promotes lateral root development
SQHvFLH	AT3G02010	CG	loss	-2.36969		Pentatricopeptide repeat (PPR) superfamily protein
SQHvFLH	AT3G02130	CG	gain	-1.05608	RPK2	Functions as a regulator of meristem maintenance
SQHvFLH	AT3G02170	CG	loss	-1.25689	LNG2	Regulates leaf morphology by promoting cell expansion in the leaf-length direction
SQHvFLH	AT3G10340	CHH	gain	1.44779	PAL4	A putative a phenylalanine ammonia-lyase
SQHvFLH	AT3G12980	CG	loss	-0.952896	HAC5	Encodes an enzyme with histone acetyltransferase activity that can use both H3 and H4 histones as substrates
SQHvFLH	AT3G15290	CG	loss	-0.903369		3-hydroxyacyl-CoA dehydrogenase family protein
SQHvFLH	AT3G15310	CG	loss,gain	7.32707	ATSI112A	AT3E21700, DNA/Harbinger TE
SQHvFLH	AT3G16560	CG	loss	1.10272		Protein phosphatase 2C family protein
SQHvFLH	AT3G17185	CHH	gain	3.66364	ATTAS3	Encodes a trans-acting siRNA (tasi-RNA) that regulates the expression of auxin response factor genes (ARF2, ARF4, ETT)
SQHvFLH	AT3G18820	CG	gain	-1.00063	ATRAB7B	Interacts with VPS35 to function as checkpoint in control of traffic towards the vacuole
SQHvFLH	AT3G18970	CG	loss	-1.69506	MEF20	Encodes a pentatricopeptide repeat protein (PPR) protein involved in mitochondrial mRNA editing
SQHvFLH	AT3G20440	CG	gain	-3.96501	BE1	a putative glycoside hydrolase. Involved in organogenesis and somatic embryogenesis by regulating carbohydrate metabolism. Mutation in BE1 has pleotrophic effect on the whole plant development
SQHvFLH	AT3G20490	CG	gain	1.39911	KNO1	Involved in DNA repair
SQHvFLH	AT3G22420	CG	gain	1.33063	WNK2	Member of WNK family protein kinases
SQHvFLH	AT3G23480	CG	gain	-1.64265		Cyclopropane-fatty-acyl-phospholipid synthase
SQHvFLH	AT3G25130	CHH	gain	2.12907		Acidic leucine-rich nuclear phosphoprotein 32 family B protein
SQHvFLH	AT3G26450	CG	loss	1.00378		Polyketide cyclase/dehydrase and lipid transport superfamily protein
SQHvFLH	AT3G26510	CG	loss	-1.38191		Octicosapeptide/Phox/Bem1p family protein
SQHvFLH	AT3G26980	CG	gain	-1.92342	MUB4	membrane-anchored ubiquitin-fold protein 4 precursor
SQHvFLH	AT3G28080	CHH	gain	1.55779	UMAMIT47	nodulin MtN21-like transporter family protein
SQHvFLH	AT3G28345	CG	gain	4.42465	ABCB15	Encodes an ATP-binding cassette (ABC) transporter. Expressed in the vascular tissue of primary stem
SQHvFLH	AT3G28945	CHG	gain	-2.35488	TA11	AT3TE45620, LINE/L1
SQHvFLH	AT3G44730	CG	gain	1.05514	ATKP1	kinesin-like protein 1
SQHvFLH	AT3G44820	CG	loss	0.837318		Phototropic-responsive NPH3 family protein
SQHvFLH	AT3G45090	CG	gain	1.01616		P-loop containing nucleoside triphosphate hydrolases superfamily protein
SQHvFLH	AT3G46670	CG	loss	1.31928	UGT76E11	UDP-glucosyl transferase 73E11
SQHvFLH	AT3G47800	CHH	loss	-5.33921		Galactose mutarotase-like superfamily protein
SQHvFLH	AT3G48000	CG	gain	-0.799501	ALDH2A	Encodes a putative (NAD+) aldehyde dehydrogenase
SQHvFLH	AT3G48523	CHG, CHH	gain	4.89645	ATCOPIA44	AT3TE72850, LTR/Copia
SQHvFLH	AT3G48630	CHH	gain	-2.86525		hypothetical protein
SQHvFLH	AT3G49142	CG	gain	-2.25797		Tetratricopeptide repeat (TPR)-like superfamily protein
SQHvFLH	AT3G52890	CG	loss	1.00445	KIPK	KCBP-interacting protein kinase interacts specifically with the tail region of KCBP
SQHvFLH	AT3G55980	CG	loss	-3.31929	ATSZF1	salt-inducible zinc finger
SQHvFLH	AT3G56190	CG	gain	-0.903351	ASNAP	Encodes one of two alpha-SNAPs (soluble NSF attachment protein) in Arabidopsis, involved in SNARE complex disassembly
SQHvFLH	AT3G56940	CG	loss	0.921517	CRD1	Encodes a putative ZIP protein with varying mRNA accumulation in leaves, stems and roots. Has a consensus carboxylate-bridged di-iron binding site
SQHvFLH	AT3G57410	CG	loss	-1.24915	ATVLN3	Encodes a protein with high homology to animal villin. VLN3 is a Ca2+-regulated villin involved in actin filament bundling
SQHvFLH	AT3G58730	CG	loss	-0.59459	VHA-D	Member of V-ATPase family. Vacuolar-type H + -ATPase (V-ATPase) is a multisubunit proton pump located on the endomembranes
SQHvFLH	AT3G63380	CG	loss	-2.26287	AUTO-INHIBITED CA2+ ATPASE 12	ATPase E1-E2 type family protein / haloacid dehalogenase-like hydrolase family protein
SQHvFLH	AT4G01490	CG, CHH	loss,gain	3.29334	ATLINE1_6	AT4TE03295, LINE/L1
SQHvFLH	AT4G01525	CHH	gain	3.42369	SADHU5-1	AT4TE03410, TE
SQHvFLH	AT4G02350	CG	loss	-1.40396	SEC15B	Encodes a member of the exocyst complex gene family. The exocyst is a protein complex involved in tethering vesicles to the plasma membrane during regulated or polarized secretion
SQHvFLH	AT4G06477	CG	loss	3.51507	ATLANTYS1	AT4TE14185, LTR/Gypsy
SQHvFLH	AT4G09820	CHG	gain	5.05902	ATTT8	TT8 is a regulation factor that acts in a concerted action with TT1, PAP1 and TTG1 on the regulation of flavonoid pathways, namely proanthocyanidin and anthocyanin biosynthesis. Affects dihydroflavonol 4-reductase gene expression
SQHvFLH	AT4G10650	CG	gain	-3.53478		P-loop containing nucleoside triphosphate hydrolases superfamily protein
SQHvFLH	AT4G12440	CHH	loss	5.01306	APT4	adenine phosphoribosyl transferase 4
SQHvFLH	AT4G15790	CG	loss	1.3265		uveal autoantigen with coiled-coil/ankyrin
SQHvFLH	AT4G17610	CG	loss	-1.93155	ATTRM3	tRNA/rRNA methyltransferase (SpoU) family protein
SQHvFLH	AT4G21060	CG	gain	0.906477	ATGALT2	Encodes an endomembrane system-localized, hydroxyproline-O-galactosyltransferase specific for arabinogalactan-protein biosynthesis
SQHvFLH	AT4G26850	CG	loss	2.98243	GDP-L-GALACTOSE PHOSPHORYLASE	Encodes a novel protein involved in ascorbate biosynthesis, which was shown to catalyze the transfer of GMP from GDP-galactose to a variety of hexose-1-phosphate acceptors. Recessive mutation has a reduced amount of vitamin C, lower level of non-photochemical quenching, and reduced rate of conversion of violaxanthin to zeaxanthin in high light.
SQHvFLH	AT4G28700	CG	loss	2.67686	AMMONIUM TRANSPORTER1;4	ammonium transporter 1
SQHvFLH	AT4G29010	CG	gain	-1.33148	AIM1	Functions in beta-oxidation of fatty acids, similar to CuMFP with L-3-hydroxyacyl-CoA hydrolyase , L-3-hydroxyacyl-dehydrogenase, D-3-hydroxyacyl-CoA epimerase, and 3, 2-enoyl-CoA isomerase activities
SQHvFLH	AT4G29900	CG	gain	-1.48493	ACA10	one of the type IIB calcium pump isoforms. encodes an autoinhibited Ca(2+)-ATPase that contains an N-terminal calmodulin binding autoinhibitory domain
SQHvFLH	AT4G30090	CG	gain	-1.89043		golgin family A protein
SQHvFLH	AT4G33300	CHH	loss	-1.82825	ADRL1-L1	Encodes a member of the ADR1 family nucleotide-binding leucine-rich repeat (NB-LRR) immune receptors
SQHvFLH	AT4G35420	CG	gain	-1.43195	DRL1	A closely related homolog of the rice anther-specific gene OsDFR2. DRL1 may be involved in a metabolic pathway essential for pollen wall development and male fertility
SQHvFLH	AT4G36910	CG	gain	1.13222	CBSX1	Encodes a single cystathionine beta-synthase domain-containing protein. Modulates development by regulating the thioredoxin system
SQHvFLH	AT4G37100	CG	gain	0.732096		Pyridoxal phosphate (PLP)-dependent transferases superfamily protein
SQHvFLH	AT5G12210	CHH	gain	-0.866803	ATRGTB1	Encodes the Rab geranylgeranyl transferase beta subunit that is essential for embryo and seed development
SQHvFLH	AT5G14270	CG	gain	-1.75374	BET9	Bromodomain protein that functions as a negative regulator of sugar and ABA signaling.
SQHvFLH	AT5G14650	CG	gain	1.48519	PGLR	Encodes a cell wall localized endo-polygalacturonase
SQHvFLH	AT5G17165	CHH	loss,gain	2.66218		hypothetical protein
SQHvFLH	AT5G17300	CG	loss	3.57916	RVE1	Myb-like transcription factor that regulates hypocotyl growth by regulating free auxin levels in a time-of-day specific manner
SQHvFLH	AT5G22920	CG	loss	-6.75457	ATRZPF34	Encodes a protein with sequence similarity to RING, zinc finger proteins. Loss of function mutations show reduced (15%) stomatal aperture under non stress conditions
SQHvFLH	AT5G24270	CHH	gain	-2.09991	ATSOS3	encodes a calcium sensor that is essential for K+ nutrition, K+/Na+ selectivity, and salt tolerance
SQHvFLH	AT5G24380	CG	loss	3.60708	ATYSL2	closest Arabidopsis homolog of Zea maize metal-phytosiderophore/metal-nicotianamine transporter ZmYS1
SQHvFLH	AT5G25240	CHH	gain	-2.49036		stress induced protein
SQHvFLH	AT5G25370	CHH	loss	1.92535	PHOSPHOLIPASE D ALPHA 3	Member of C2-PLD subfamily, involved in hyperosmotic response
SQHvFLH	AT5G26360	CG	gain	-0.814877	CCT3	TCP-1/cpn60 chaperonin family protein
SQHvFLH	AT5G28237	CHH	loss	-1.97584	CMT2	Encodes a plant DNA methyltransferase that methylates mainly cytosines in CHH contexts
SQHvFLH	AT5G34790	CHG	gain	1.6067		CACTA-like TE
SQHvFLH	AT5G34800	CHG	loss	1.63557	VANDAL20	AT5TE46165, DNA/MuDR TE
SQHvFLH	AT5G35970	CG	loss	2.09774		P-loop containing nucleoside triphosphate hydrolases superfamily protein
SQHvFLH	AT5G38096	CG	gain	5.16504
SQHvFLH	AT5G40890	CG	loss	-2.5494	ATCLC-A	Encodes a member of the voltage-dependent chloride channel. Also functions as a NO3-/H+ exchanger that serves to accumulate nitrate nutrient in vacuoles
SQHvFLH	AT5G41750	CHG	gain	-3.05496		disease resistance protein (TIR-NBS-LRR class) family
SQHvFLH	AT5G45660	CG	gain	-1.4327		Pseudogene of AT5G38100; methyltransferase-related protein
SQHvFLH	AT5G47430	CG	gain	-0.690392		DWNN domain, a CCHC-type zinc finger
SQHvFLH	AT5G53550	CG	gain	-1.67561	YSL3	YELLOW STRIPE like 3
SQHvFLH	AT5G54380	CG	gain	-2.16029	THESEUS1	a receptor kinase regulated by Brassinosteroids and required for cell elongation during vegetative growth
SQHvFLH	AT5G59650	CG	gain	-2.16029		Leucine-rich repeat protein kinase family protein
SQHvFLH	AT5G59660	CG	gain	2.22614		Leucine-rich repeat protein kinase family protein
SQLvFLL	AT1G01820	CG	loss	-0.822862	PEX11C	Integral to peroxisome membrane, controls peroxisome proliferation
SQLvFLL	AT1G03090	CG	gain	-2.47988	MCCA	MCCA is the biotinylated subunit of the dimer MCCase, which is involved in leucine degradation. Both subunits are nuclear coded and the active enzyme is located in the mitochondrion
SQLvFLL	AT1G09910	CG	gain	-1.4559		Rhamnogalacturonate lyase family protein
SQLvFLL	AT1G12000	CG	loss	1.5258		Phosphofructokinase family protein
SQLvFLL	AT1G13245	CHH	loss	-1.72112	RTFL17	ROTUNDIFOLIA like 17
SQLvFLL	AT1G20160	CG	loss	-1.13727	SBT5.2	Encodes two isoforms. One (SBT5.2(a) ) is a secreted, cell wall localized subtilisin-like serine protease that is involved in regulation of stomatal development. The second isoform (SBT5.2(b) is localized to endosomes
SQLvFLL	AT1G21810	CG	loss	1.78632	VETH2	Encodes a protein that localizes at motile vesicle-like small compartments in differentiating xylem cells that is associated with microtubule plus-ends
SQLvFLL	AT1G23880	CG	loss	0.936289		NHL domain-containing protein
SQLvFLL	AT1G25350	CG	loss	0.91895	OVA9	Glutamine-tRNA ligase, putative / glutaminyl-tRNA synthetase, putative / GlnRS
SQLvFLL	AT1G25430	CG	loss	-1.4825		AT1TE28830, LINE TE
SQLvFLL	AT1G26762	CHH	gain	-2.34667		Transmembrane protein
SQLvFLL	AT1G27150	CG	gain	-1.80116		Tetratricopeptide repeat (TPR)-like superfamily protein
SQLvFLL	AT1G27470	CG	loss	2.17875		transducin family protein / WD-40 repeat family protein
SQLvFLL	AT1G27880	CG	loss	2.26206		DEAD/DEAH box RNA helicase family protein
SQLvFLL	AT1G53780	CG	gain	-1.37401		26S proteasome regulatory complex ATPase
SQLvFLL	AT1G53840	CG	loss	-0.796169	ATPME1	Encodes a pectin methyltransferase
SQLvFLL	AT1G55320	CG	loss	1.49939	AAE18	Encodes a protein with similarity to acyl activating enzymes. AAE18 is localized to the peroxisome where it may be involved in metabolism of auxin precursors to active auxins
SQLvFLL	AT1G56280	CG	gain	-2.42164	DIL9	Encodes a gene whose transcript level in root and leaves increases to progressive drought stress. The increase in transcript level is independent from abscisic acid level. Sequence is not similar to any protein of known function. It appears to be a member of plant-specific gene family. It's phosphorylated by AtCPK11 in a Ca(2+)-dependent manner at Thr105 and Ser107 within the AtDi19 bipartite nuc…
SQLvFLL	AT1G58190	CG	gain	-4.0759	RLP9	Receptor-like protein 9
SQLvFLL	AT1G61860	CG	loss	2.0187	PBL41	Protein kinase superfamily protein
SQLvFLL	AT1G62540	CG, CHH	loss, gain	1.85704	FMO GS-OX2	belongs to the flavin-monooxygenase (FMO) family, encodes a glucosinolate S-oxygenase that catalyzes the conversion of methylthioalkyl glucosinolates to methylsulfinylalkyl glucosinolates
SQLvFLL	AT1G75700	CG	gain	-2.89128	HVA22G	HVA22-like protein G
SQLvFLL	AT1G76705	CG	loss	-2.79253		calmodulin binding protein
SQLvFLL	AT1G77030	CG	loss	2.34127	RH29	Required for functional maturation of male and female gametophytes
SQLvFLL	AT1G77310	CG	loss	1.88539	UBN2	wound-responsive family protein
SQLvFLL	AT1G79150	CHH	gain	2.72651	ATNOC3	Nucleolar complex binding protein
SQLvFLL	AT2G15890	CG	loss	-3.39273	CBP1	a regulator of transcription initiation in central cell-mediated pollen tube guidance
SQLvFLL	AT2G22710	CG	loss	-2.14592		Transposable element (guard cell)
SQLvFLL	AT2G29065	CG	gain	-1.26194		GRAS family transcription factors
SQLvFLL	AT2G34655	CHH	gain	1.33614		Hypothetical protein
SQLvFLL	AT2G41510	CG	loss	-2.01089	ATCKX1	encodes a protein whose sequence is similar to cytokinin oxidase/dehydrogenase, which catalyzes the degradation of cytokinins.Acts on zeatin 9-riboside-50-triphosphate substrate
SQLvFLL	AT2G46730	CG	loss	-0.96773		pseudogene of galacturonosyltransferase-like protein
SQLvFLL	AT3G01770	CG	gain	-1.36479	GTE11	Global transcription factor, Bromodomain protein that functions as a negative regulator of sugar and ABA signaling
SQLvFLL	AT3G02070	CG	gain	-0.680062		Cysteine proteinases superfamily protein
SQLvFLL	AT3G05932	CG	gain	-0.926669		Potential natural antisense gene, locus overlaps with AT3G05930
SQLvFLL	AT3G06530	CG	loss	3.2939		ARM repeat superfamily protein
SQLvFLL	AT3G07750	CG	gain	2.6825	RRP42	3-5 exoribonuclease family protein
SQLvFLL	AT3G10770	CG	loss	-1.19503		Single-stranded nucleic acid binding R3H protein
SQLvFLL	AT3G12145	CHH	loss	1.68031	FLOR1	A novel leucine-rich repeat protein. Interacts directly with MADS domain transcription factor.
SQLvFLL	AT3G17050	CG	loss	-1.83617		Pseudogene, TE
SQLvFLL	AT3G18524	CG	loss	0.959376	ATMSH2	Encodes a DNA mismatch repair homolog of human MutS gene, MSH6. MSH2 is involved in maintaining genome stability and repressing recombination of mismatched heteroduplexes
SQLvFLL	AT3G19370	CG	gain	2.20486		filament-like protein (DUF869)
SQLvFLL	AT3G20100	CG	loss	-1.39119	CYP705A19	Cytochrome P450 from family CYP705A
SQLvFLL	AT3G20200	CG	loss	1.93303		kinase with adenine nucleotide alpha hydrolases-like domain-containing protein
SQLvFLL	AT3G22300	CG	loss	1.51254	RPS10	Nuclear-encoded gene for mitochondrial ribosomal small subunit protein S10
SQLvFLL	AT3G23085	CHH	gain	-3.89685		hAT-like transposase family, TE
SQLvFLL	AT3G23510	CG	loss	3.25033		Cyclopropane-fatty-acyl-phospholipid synthase
SQLvFLL	AT3G23640	CG	gain	-1.92057	HGL1	heteroglycan glucosidase 1
SQLvFLL	AT3G27940	CG	gain	-1.04076	LBD26	LOB domain-containing protein 26
SQLvFLL	AT3G28945	CG, CHH	gain	-2.36395	TA11	AT3TE45620, LINE/L1 TE
SQLvFLL	AT3G29180	CG	loss	-1.22138		DUF1336 family protein
SQLvFLL	AT3G30842	CG	gain	-5.49722	ABCG38	ATP-binding cassette G38, pleiotropic drug resistance 10
SQLvFLL	AT3G43600	CG	loss	1.68915	AAO2	Encodes an aldehyde oxidase. AAO2 does not appear to act on abscisic aldehyde in vitro but it is possible that it may function in abscisic acid biosynthesis when the activity of At2g27150 (AAO3), the primary abscisic aldehyde oxidase, is lost
SQLvFLL	AT3G46370	CG	loss	-1.57738		Leucine-rich repeat protein kinase family protein
SQLvFLL	AT3G46670	CG	gain	1.45759	UGT76E11	UDP-glucosyl transferase 76E11
SQLvFLL	AT3G47340	CG	loss	-5.30142	ASN1	encodes a glutamine-dependent asparagine synthetase, the predicted ASN1 peptide contains a purF-type glutamine-binding domain, and is expressed predominantly in shoot tissues, where light has a negative effect on its mRNA accumulation.
SQLvFLL	AT3G48720	CHH	loss/gain	-1.24375	DCF	Encodes a hydroxycinnamoyl-CoA: v-hydroxy fatty acid transferase involved in cutin synthesis
SQLvFLL	AT3G48780	CG	loss	-0.910016	ATSPT1	Encodes one of the two LCB2 subunits (LCB2a and LCB2b) of serine palmitoyltransferase, an enzyme involved in sphingolipid biosynthesis. LCB2a and LCB2b are functional redundant
SQLvFLL	AT3G49230	CHH	gain	6.28318	DEG1	Transmembrane protein
SQLvFLL	AT3G57630	CG	loss	1.37566	EXAD	Encodes a glycoprotein glycosyl transferase ExAD. Knockout mutants show truncated root hair phenotype
SQLvFLL	AT3G57660	CG	loss	2.54298	NRPA1	Encodes a subunit of RNA polymerase I
SQLvFLL	AT3G59020	CG	loss	0.73281		ARM repeat superfamily protein
SQLvFLL	AT4G01190	CG	loss	1.84282	PIP5K11	Type I phosphatidylinositol-4-phosphate 5-kinase, subfamily A. Preferentially phosphorylates PtdIns4P
SQLvFLL	AT4G01440	CG	loss	1.39106	UMAMIT31	nodulin MtN21-like transporter family protein
SQLvFLL	AT4G01700	CG	gain	1.8209		Chitinase family protein
SQLvFLL	AT4G02960	CG	loss	4.85299	ATRE2	a copia-type retrotransposon element containing LTRs and encoding a polyprotein
SQLvFLL	AT4G03560	CG	loss/gain	-1.23838	ATCCH1	Encodes a depolarization-activated Ca(2+) channel
SQLvFLL	AT4G04360	CG	loss	-0.908048	ELMO3	transmembrane protein, putative (DUF1068)
SQLvFLL	AT4G08390	CG	gain	1.75761	SAPX	Encodes a chloroplastic stromal ascorbate peroxidase Sapx
SQLvFLL	AT4G10580	CHH	gain	-3.83937	ATGP1	AT4TE27915, LTR/Gypsy TE
SQLvFLL	AT4G17140	CG	gain	-1.92337		pleckstrin homology (PH) domain-containing protein
SQLvFLL	AT4G23540	CG	loss	1.86303		ARM repeat superfamily protein
SQLvFLL	AT4G25630	CG	loss	4.3713	FIB2	encodes a fibrillarin, a key nucleolar protein in eukaryotes which associates with box C/D small nucleolar RNAs (snoRNAs) directing 2'-O-ribose methylation of the rRNA.
SQLvFLL	AT4G26940	CG	loss	0.872584	CAGE2	Putative beta 1,3-galactosyltransferase that acts redundantly with CAGE1 during primary and secondary cell wall biosynthesis
SQLvFLL	AT4G30690	CG	gain	-1.92576	ATIF3-4	Ribosome disassembly in chloroplast, cytoplasm, cell wall, and plasma membrane
SQLvFLL	AT4G39210	CG	gain	1.85261	APL3	Encodes the large subunit of ADP-Glucose Pyrophosphorylase which catalyzes the first, rate limiting step in starch biosynthesis
SQLvFLL	AT4G39280	CG	loss	0.996847		phenylalanyl-tRNA synthetase, putative / phenylalanine-tRNA ligase
SQLvFLL	AT5G02840	CG	loss	-1.78225	RVE4	a homolog of the circadian rhythm regulator RVE8, involved in heat shock response
SQLvFLL	AT5G11790	CG	gain	2.0674	NDL2	Plays a role in dehydration stress response
SQLvFLL	AT5G14050	CG	loss	2.47714		Transducin family protein / WD-40 repeat family protein
SQLvFLL	AT5G15470	CG	gain	0.808392	GAUT14	Encodes a protein with putative galacturonosyltransferase activity
SQLvFLL	AT5G16410	CG	loss	-2.88221		HXXXD-type acyl-transferase family protein
SQLvFLL	AT5G23380	CG	loss	-2.51231		hypothetical protein (DUF789)
SQLvFLL	AT5G25240	CHH	gain	2.25903		Stress induced protein
SQLvFLL	AT5G25560	CG	gain	-0.977209		CHY-type/CTCHY-type/RING-type Zinc finger protein
SQLvFLL	AT5G27030	CG	gain	1.27479	TRP3	TOPLESS family member involved in the negative regulation of SNC1-dependent phenotypes
SQLvFLL	AT5G28237	CG	loss/gain	2.63462		Pyridoxal-5-phosphate-dependent enzyme family protein
SQLvFLL	AT5G38140	CG	loss	-0.794163	NF-YC12	nuclear factor Y, subunit C12. Involved in regulation of transcription
SQLvFLL	AT5G41260	CG	gain	-1.94858	BSK8	BRASSINOSTEROID-SIGNALING KINASE 8, kinase with tetratricopeptide repeat domain-containing protein
SQLvFLL	AT5G48880	CG	loss	3.03455	PKT1	Encodes a peroxisomal 3-keto-acyl-CoA thiolase 2 precursor. EC2.3.1.16 thiolases
SQLvFLL	AT5G49580	CG	gain	-0.632772		Chaperone DnaJ-domain superfamily protein
SQLvFLL	AT5G50940	CG	loss	-1.72855		RNA-binding KH domain-containing protein
SQLvFLL	AT5G54100	CG	gain	2.15096	ATSLP2	SPFH/Band 7/PHB domain-containing membrane-associated protein family
SQLvFLL	AT5G55480	CG	loss	1.07837	GDPDL4	Glycerophosphoryl diester phosphodiesterase-like protein involved in cell wall cellulose accumulation and pectin linking. Impacts root hair, trichome and epidermal cell development
SQLvFLL	AT5G63550	CG	loss	0.92177		DEK domain-containing chromatin associated protein
SQLvFLL	AT5G10250	CG	gain	-2.38434	DOT3	Encodes a protein with an N-terminal BTB/POZ domain and a C-terminal NPH3 family domain. dot3 mutants have defects in shoot and primary root growth and produce an aberrant parallel venation pattern in juvenile leaves.
