## Supplementary material for "DNA methylation contributes to plant acclimation to naturally fluctuating light": Table S3

### Sheet: Sheet1
Light Regime	Gene code	Context	Methylation	log2FC	TE Gene	Function
SQH vs SQL	AT2G22710	CPG, CpHpH	gain	2.24		Transposable element (guard cell)
FLH vs FLL	AT3G17050	CPG	loss	-1.42519		Transposable element, pseudogene
FLH vs FLL	AT5G34800	CPG	loss	-1.3646	VANDAL20	Transposable element
FLH vs FLL	AT5G35495	CPG, CpHpH	loss, gain/loss	-2.50617	ATLINE1_4	Transposable element, Class I
SQH vs FLH	AT1G31570	CpHpH	loss, gain	2.17423	ATENSPM3	CACTA-like TE
SQH vs FLH	AT2G05025	CPG	loss	6.36154	ATIS112A	AT2TE08160, DNA/Harbinger TE
SQH vs FLH	AT2G05040	CPG	loss	2.45419	ATGP3	AT2TE08225, LTR/Gypsy TE
SQH vs FLH	AT2G11780	CPG	loss	-5.65736		TE, pseudogene
SQH vs FLH	AT3G15310	CPG	loss, gain	7.32707	ATSI112A	AT3E21700, DNA/Harbinger TE
SQH vs FLH	AT3G28945	CpHpH	gain	-2.35488	TA11	AT3TE45620, LINE/L1
SQH vs FLH	AT3G48523	CpHpH, CpHpH	gain	4.89645	ATCOPIA44	AT3TE72850, LTR/Copia
SQH vs FLH	AT4G01490	CPG, CpHpH	loss, gain	3.29334	ATLINE1_6	AT4TE03295, LINE/L1
SQH vs FLH	AT4G01525	CpHpH	gain	3.42369	SADHU5-1	AT4TE03410, TE
SQH vs FLH	AT4G06477	CPG	loss	3.51507	ATLANTYS1	AT4TE14185, LTR/Gypsy
SQH vs FLH	AT5G34790	CpHpH	gain	1.6067		CACTA-like TE
SQH vs FLH	AT5G34800	CpHpH	loss	1.63557	VANDAL20	AT5TE46165, DNA/MuDR TE
SQL vs FLL	AT1G25430	CPG	loss	-1.4825		AT1TE28830, LINE TE
SQL vs FLL	AT2G22710	CPG	loss	-2.14592		Transposable element (guard cell)
SQL vs FLL	AT3G17050	CPG	loss	-1.83617		Pseudogene, TE
SQL vs FLL	AT3G23085	CpHpH	gain	-3.89685		hAT-like transposase family, TE
SQL vs FLL	AT3G28945	CPG, CpHpH	gain	-2.36395	TA11	AT3TE45620, LINE/L1 TE
SQL vs FLL	AT4G02960	CPG	loss	4.85299	ATRE2	a copia-type retrotransposon element
SQL vs FLL	AT4G10580	CpHpH	gain	-3.83937	ATGP1	AT4TE27915, LTR/Gypsy TE
